# Viperin immunity evolved across the tree of life through serial innovations on a conserved scaffold

**DOI:** 10.1101/2023.09.13.557418

**Authors:** H Shomar, H Georjon, Y Feng, B Olympio, F Tesson, J Cury, F Wu, A Bernheim

## Abstract

Evolutionary arms races between cells and viruses drive the rapid diversification of antiviral genes in diverse life forms. Recent discoveries have revealed the existence of shared immune genes between prokaryotes and eukaryotes, showing molecular and mechanistic similarities in their response to viruses. However, the underlying evolutionary dynamics that explain the conservation and adaptation of these antiviral genes remain mostly unexplored. Here, we show that viperins constitute a highly conserved family of immune genes across diverse prokaryotes and eukaryotes, and uncover mechanisms by which they diversified in eukaryotes. Our findings indicate that viperins are enriched in Asgard archaea and widely distributed in all major eukaryotic clades, suggesting their presence in the Last Eukaryotic Common Ancestor (LECA). We show that viperins maintain their immune function by producing antiviral nucleotide analogs. We demonstrate that eukaryotic viperins diversified through serial innovations on the viperin gene, such as the emergence and selection of substrate specificity towards pyrimidine nucleotides, and through partnerships with genes maintained through genetic linkage, notably with nucleotide kinases. These findings unveil biochemical and genomic transitions underlying the adaptation of immune genes shared by prokaryotes and eukaryotes. Our study paves the way for the understanding of the conservation of immunity across domains of life.

---

All cells, eukaryotic and prokaryotic, face the threat of viral infections^1,2^. The arms race between cells and viruses leads to a constant diversification of genes involved in antiviral defense which has been the focus of many evolutionary investigations on immunity^3–6^. Thus, many studies have primarily focused on clade-specific examinations of immune evolution^6–10^. Recent discoveries have shed light on the existence of immune systems shared between prokaryotes and eukaryotes^11–17^, predominantly humans, suggesting a previously overlooked aspect of immunity: conservation. Deciphering how these conserved immune genes evolve has proven challenging, as they often display structural and mechanistic similarities but little sequence homology^11–17^.

Viperins are enzymes involved in antiviral defense in bacteria and humans^18–20^. They display a uniquely high level of sequence homology for conserved immune genes with 42% identity between the human and the closest bacterial viperin. Viperins have been detected in animals, fungi, bacteria, and a few archaea^21–23^ suggesting an ancient origin^20^. These enzymes inhibit viral replication by producing modified nucleotides, converting nucleotide triphosphates (NTP) to their 3′-deoxy-3′,4′-didehydro (dhh) counterparts. Once integrated by RNA polymerases in the nascent RNA chain, ddh-nucleotides act as chain terminators and prevent further elongation of the RNA chain^18,20^. The conservation of the mechanism is such that the expression of the human viperin in *E. coli* protects the bacteria against T7 phage^20^. In this article, we investigate how this conserved family of immune genes evolved. We demonstrate that viperins are present and functionally conserved across archaeal and eukaryotic clades. We further uncover both genomic and biochemical transitions underlying the adaptation of viperins across domains of life.
