## Supplementary Table 4 for "Viperin immunity evolved across the tree of life through serial innovations on a conserved scaffold"

### Sheet: Feuille 1
Name	Accesion number	Organism	original Sequence (AA)	Truncated N-terminal region	Synthesized Sequence (AA)	Synthetized sequence (nt)	Antiviral activity in E. coli
AsgVip01	GCA_021513695	Archaea;Asgard;Heimdallarchaeota	MNSGLIDRETIRMQSRKLVSVNWHLWPRCMNNCSFCFGRFNEIKTTLNRENALRILRILVDSGTEKISFTGGEPLLCPHLGELIKESHNLGLTTMLITSGTILNTKFIEEHHRYLDWIALSVDSSNEHIQKQLGRGNGNHVHKIKKLSKDIHSYNINLKINTVVTKLNWNEDMTEFIEEIAPVRWKVFQVLKIVGQNDGTIDQLLISEEEFNVFVKTHNHLKPVVESNKDMKGSYIMLDALGRFFQNSNGYLQYSQSILEIDPIKAIIQVGWDYNKFIKRGGLYNWNIKGGG	No	MNSGLIDRETIRMQSRKLVSVNWHLWPRCMNNCSFCFGRFNEIKTTLNRENALRILRILVDSGTEKISFTGGEPLLCPHLGELIKESHNLGLTTMLITSGTILNTKFIEEHHRYLDWIALSVDSSNEHIQKQLGRGNGNHVHKIKKLSKDIHSYNINLKINTVVTKLNWNEDMTEFIEEIAPVRWKVFQVLKIVGQNDGTIDQLLISEEEFNVFVKTHNHLKPVVESNKDMKGSYIMLDALGRFFQNSNGYLQYSQSILEIDPIKAIIQVGWDYNKFIKRGGLYNWNIKGGG	ATGAATTCAGGACTAATAGATAGGGAAACAATTCGTATGCAGTCTCGTAAATTGGTTTCAGTTAATTGGCATCTGTGGCCGCGCTGCATGAACAACTGCTCTTTTTGTTTTGGTCGCTTCAACGAGATCAAGACCACGCTGAATCGTGAAAATGCTCTTCGTATTTTGCGCATCCTGGTTGATTCCGGTACTGAAAAAATCAGCTTCACCGGTGGTGAGCCGCTCTTGTGCCCGCATTTAGGCGAACTGATTAAAGAATCCCATAACCTCGGCTTGACCACCATGCTGATCACCTCCGGTACGATTCTGAACACCAAATTTATCGAGGAGCACCACCGTTATCTGGACTGGATTGCGCTGTCGGTGGACAGCAGCAATGAGCACATTCAAAAACAACTG…	YES
AsgVip02	GCA_008000775	Archaea;Asgard;Lokiarchaeota	MENKIESVNLHITNRCNYRCKFCFARNRSLGSELNESQWMKIIDMLAEGGCMKLNFAGGEPTLIPYLSNLIQHTKNYGIFTSIISNGTGIKKKFLNDCHKDMDLIGLSLDSPCEKKELILGRTLNHSKNGRYSHLETIEKANKLIKSFNIPLKINTVLTSINWNDDFYSLITLLKPVRWKILIVHQIPSINNQFFKQSQVPSETQIDFFLQYHKGLNPIFENENILNQSYCIISPDGRFIQNYKNELKYSAPILSNGLKEGLKLINFSYNHYMSRNGDYFKQLKHEMT	No	MENKIESVNLHITNRCNYRCKFCFARNRSLGSELNESQWMKIIDMLAEGGCMKLNFAGGEPTLIPYLSNLIQHTKNYGIFTSIISNGTGIKKKFLNDCHKDMDLIGLSLDSPCEKKELILGRTLNHSKNGRYSHLETIEKANKLIKSFNIPLKINTVLTSINWNDDFYSLITLLKPVRWKILIVHQIPSINNQFFKQSQVPSETQIDFFLQYHKGLNPIFENENILNQSYCIISPDGRFIQNYKNELKYSAPILSNGLKEGLKLINFSYNHYMSRNGDYFKQLKHEMT	ATGGAAAACAAAATAGAGTCAGTAAATCTACACATTACGAACCGCTGCAATTACCGCTGCAAATTCTGCTTTGCGCGCAACAGAAGCCTGGGTAGCGAGCTGAACGAGTCTCAGTGGATGAAAATCATCGACATGCTGGCGGAAGGTGGCTGCATGAAGCTGAATTTCGCCGGTGGTGAACCGACCTTGATCCCGTATTTGTCCAACCTGATCCAGCACACCAAAAATTATGGTATTTTCACCTCGATCATCAGCAATGGAACCGGTATTAAAAAGAAGTTTCTGAACGACTGTCATAAAGATATGGATCTGATAGGCTTGTCGCTGGATAGCCCGTGTGAAAAGAAAGAGCTGATCCTCGGCCGTACCCTGAACCACAGCAAAAACGGCCGTTATTCC…	NO
AsgVip03	GCA_001940645	Archaea;Asgard;Hodarchaeota	MNLISVNIHLTRACNYRCKFCFAHFNDEKGVLSFDDWKFIIDQLFLHGTEKITFVGGEPLLYHDIEKLLKFTHEKGITTCIVTNGSLIREKFLYDNNQNLDWIGFSIDSSNENTERLLGRKMYNSNIHAHINYILGLIPLIKQLGIRIKINTVITKLNWKESMQSLMKELNPDRWKVFQVLHIFGENDAFLKEYSVNEKEFNHFINNHKNLNPIKETNCDMRGSYIMIDNKGRFFDNTKGYLRRSRPIIEVGMKNAFKEISFSSVKMKKREGIYDWKSH	No	MNLISVNIHLTRACNYRCKFCFAHFNDEKGVLSFDDWKFIIDQLFLHGTEKITFVGGEPLLYHDIEKLLKFTHEKGITTCIVTNGSLIREKFLYDNNQNLDWIGFSIDSSNENTERLLGRKMYNSNIHAHINYILGLIPLIKQLGIRIKINTVITKLNWKESMQSLMKELNPDRWKVFQVLHIFGENDAFLKEYSVNEKEFNHFINNHKNLNPIKETNCDMRGSYIMIDNKGRFFDNTKGYLRRSRPIIEVGMKNAFKEISFSSVKMKKREGIYDWKSH	ATGAACTTAATTTCAGTAAATATACACCTAACCCGTGCGTGTAATTACCGCTGCAAATTTTGTTTCGCCCACTTTAACGACGAAAAGGGGGTGTTAAGCTTTGACGACTGGAAATTCATCATCGACCAGTTGTTTTTGCACGGTACAGAAAAAATCACCTTTGTTGGTGGTGAGCCGCTGCTGTACCATGATATTGAAAAGCTGTTGAAGTTCACCCACGAAAAGGGCATTACTACGTGCATCGTGACCAATGGTTCCCTGATCCGCGAGAAGTTCTTGTACGACAACAACCAAAACCTGGATTGGATTGGTTTTTCGATTGACAGCTCTAACGAGAACACGGAACGTCTGTTGGGCCGTAAAATGTATAACAGCAATATTCATGCTCACATTAACTAC…	YES
AsgVip04	GCA_016839485	Archaea;Asgard;Thorarchaeota	MSITNNITLQDKILSLSYHLTKVCNFKCRFCYAHFNKVEKNHLSEKEAKKIINLLYKSGTRKITFAGGEPTLINYLPKLIIYASNLGMTTVLITNGYKITQSYLDLMDNKLDWVGLSIDSGIEEINIRLGRGTGGHVERSLRVADLLEKNDIIIKLNTVVTSLTWNEDMNWLVDKVNPKRWKVFQILPILGENDDAADMIVTPKQYTHFTEVHKKNNPVIERNENMKGGYVMIDPEGRFFNNDTGILTHGPSILDVGVEKAFEFSTFSYSTFLGREGNYKWD	No	MSITNNITLQDKILSLSYHLTKVCNFKCRFCYAHFNKVEKNHLSEKEAKKIINLLYKSGTRKITFAGGEPTLINYLPKLIIYASNLGMTTVLITNGYKITQSYLDLMDNKLDWVGLSIDSGIEEINIRLGRGTGGHVERSLRVADLLEKNDIIIKLNTVVTSLTWNEDMNWLVDKVNPKRWKVFQILPILGENDDAADMIVTPKQYTHFTEVHKKNNPVIERNENMKGGYVMIDPEGRFFNNDTGILTHGPSILDVGVEKAFEFSTFSYSTFLGREGNYKWD	ATGTCAATTACAAATAACATAACTCTACAAGACAAAATCTTGTCGCTCTCTTACCATCTGACCAAAGTCTGTAATTTTAAGTGCCGTTTCTGCTATGCGCACTTTAACAAGGTGGAGAAGAACCACCTGTCGGAAAAAGAAGCAAAAAAGATCATCAACCTGCTGTATAAATCCGGTACGCGTAAAATCACCTTCGCCGGTGGTGAGCCGACCCTGATCAACTACCTGCCAAAGCTTATCATTTATGCTAGCAATCTGGGCATGACCACCGTGCTGATCACGAACGGCTACAAGATCACGCAGAGCTACTTGGACCTGATGGATAATAAATTGGACTGGGTTGGCCTGTCCATCGACAGCGGCATCGAGGAAATTAACATTCGTCTGGGCCGCGGTACA…	YES
AsgVip05	GCA_016839955	Archaea;Asgard;Hodarchaeota	MIPISVNWHFWPYCNYRCKFCFSHFETDLQPLPLKQVKEILNLLSEAGTKKLTLVGGEPTLCPYLGQILIEIKSLGITSMIVSNGTGISEAFFSQYAGAIDWIGLSIDSPSEETQFELGRGTGKHVSQTKEKAQLIQTSDICLKINTVITLLNLHQDFHQLINQLQPDRWKVFQVLPIEGQNNEYISQLEVTKEEFSYFLYRHQDLTPIGESNDDMKGSYLMIDPIGRFFQNTNNNLVFSDPILEVGIFKAINQVGWNSMKFQKRKGLYPW	No	MIPISVNWHFWPYCNYRCKFCFSHFETDLQPLPLKQVKEILNLLSEAGTKKLTLVGGEPTLCPYLGQILIEIKSLGITSMIVSNGTGISEAFFSQYAGAIDWIGLSIDSPSEETQFELGRGTGKHVSQTKEKAQLIQTSDICLKINTVITLLNLHQDFHQLINQLQPDRWKVFQVLPIEGQNNEYISQLEVTKEEFSYFLYRHQDLTPIGESNDDMKGSYLMIDPIGRFFQNTNNNLVFSDPILEVGIFKAINQVGWNSMKFQKRKGLYPW	ATGATTCCCATATCAGTAAATTGGCACTTTTGGCCTTACTGCAATTATCGTTGCAAATTCTGCTTTTCCCATTTTGAAACGGATCTGCAGCCGCTGCCGCTCAAGCAGGTCAAAGAGATCCTGAACTTGCTGTCTGAAGCGGGTACGAAGAAACTGACCTTGGTAGGCGGTGAACCGACCCTGTGTCCGTACCTGGGTCAGATTCTGATCGAAATCAAAAGCTTGGGCATCACCAGTATGATCGTGAGCAACGGTACTGGTATTTCTGAGGCCTTTTTCTCGCAATATGCTGGCGCAATTGATTGGATTGGCCTGTCGATCGACAGCCCGTCCGAAGAGACGCAGTTCGAGCTGGGTCGTGGTACTGGCAAACACGTTAGCCAAACCAAGGAGAAAGCG…	NO
AsgVip06	GCA_016840265	Archaea;Asgard;Hodarchaeota	MKIPELLAKAGCKKLTFTGGEPTLCPYLGDLLEEAKRIGLTTMVVSNGTGITSKFLQVNQENIDWVGLSVDSVLEDTEVRMGRGAGRHIRSVVHLCRLLEQTKIHLKINTVVTAFNWKEDMRVLLEVLQPERWKIFQVLAVDGQNNGSVDPLLISSKQFQMFVDRHGDYNPIVETNEVMRGSYVMLDPLGRFFQNSTGKHVYSQSILEASVLEALNQVGWDQLKFLDRGGIYNW	No	MKIPELLAKAGCKKLTFTGGEPTLCPYLGDLLEEAKRIGLTTMVVSNGTGITSKFLQVNQENIDWVGLSVDSVLEDTEVRMGRGAGRHIRSVVHLCRLLEQTKIHLKINTVVTAFNWKEDMRVLLEVLQPERWKIFQVLAVDGQNNGSVDPLLISSKQFQMFVDRHGDYNPIVETNEVMRGSYVMLDPLGRFFQNSTGKHVYSQSILEASVLEALNQVGWDQLKFLDRGGIYNW	ATGAAGATACCCGAACTATTAGCTAAAGCAGGTTGTAAAAAGCTGACGTTTACCGGCGGTGAACCGACCCTTTGCCCGTATCTGGGCGATCTGTTGGAGGAAGCGAAACGTATTGGTCTGACTACGATGGTTGTAAGCAATGGTACTGGCATCACCAGCAAGTTCCTGCAGGTTAATCAAGAAAACATTGATTGGGTTGGTTTGTCCGTGGATAGCGTGTTAGAGGATACCGAAGTGCGTATGGGTCGCGGCGCGGGTCGCCACATTCGTAGCGTTGTTCATCTGTGCCGTCTGTTGGAGCAGACCAAAATCCACCTTAAGATCAACACCGTTGTGACCGCATTTAACTGGAAAGAGGACATGCGTGTTTTGTTGGAGGTCCTGCAACCGGAACGTTGG…	YES
AsgVip07	GCA_019058195	Archaea;Asgard;Gerdarchaeota	MTKQKQLTNKLISVNWHFWPWCNMKCRFCFATFNDVKRVLPKELAFKVPGMLKKADAEKIIFVGGEPMLCPYLGELLIITKKVGLSTKIVSNGTGINESFLKKYGEFIDQVSLSIDSSSNEKEKILGRGWGKHIDKVKEISLLLKKFQIPLQINTTVTKLTWSEDMHELIEQLKPFRWKVFQVLPIRGQNDSSVEELLIDKEMFEFFKETHKDLDFAIFEDNDLMTGSYIMLDPLGRFFDDTTGKHIYSKSIFEIGVREAFKQVKWDIAKFQKRKGVYNWDSLKKDLFEQKRSLFSSSLNNDGIVG	No	MTKQKQLTNKLISVNWHFWPWCNMKCRFCFATFNDVKRVLPKELAFKVPGMLKKADAEKIIFVGGEPMLCPYLGELLIITKKVGLSTKIVSNGTGINESFLKKYGEFIDQVSLSIDSSSNEKEKILGRGWGKHIDKVKEISLLLKKFQIPLQINTTVTKLTWSEDMHELIEQLKPFRWKVFQVLPIRGQNDSSVEELLIDKEMFEFFKETHKDLDFAIFEDNDLMTGSYIMLDPLGRFFDDTTGKHIYSKSIFEIGVREAFKQVKWDIAKFQKRKGVYNWDSLKKDLFEQKRSLFSSSLNNDGIVG	ATGACTAAGCAGAAACAACTAACAAATAAACTGATTAGCGTGAATTGGCATTTTTGGCCGTGGTGTAATATGAAATGCCGTTTCTGCTTTGCCACCTTCAACGATGTTAAGCGCGTACTGCCAAAAGAGCTGGCGTTTAAGGTGCCGGGAATGTTGAAAAAGGCGGATGCAGAAAAAATTATCTTTGTTGGTGGTGAGCCGATGCTTTGCCCGTACCTGGGCGAGCTGTTAATTATCACGAAAAAGGTCGGTCTGAGCACCAAAATTGTGAGCAACGGCACCGGCATTAACGAGAGCTTCCTGAAGAAGTATGGTGAGTTTATCGATCAGGTTTCCTTGTCCATCGACTCGTCTTCTAACGAAAAGGAGAAAATCCTGGGCAGAGGCTGGGGTAAACAC…	NO
AsgVip08	GCA_019057855	Archaea;Asgard;Lokiarchaeota	MVLESVNFHFWSYCNFECRYCFARFRNIQKQLSKEEYLIIIKELAKNGTMKLNFVGGEPTLCPYLGELIDYSKDLALITGVVSNGAGITQQFVGQYGNNIDWIGLSLDSGDENVQKYLGRGNGNYVQSTINKSKMIKNAGIKLKINSVITRFNYSEDMTELIKIINPNRWKVFQVLEIKGQNSKNVNELLITNAEFRQFVKRHEYLNPIVEDNDAMIDSYVMIDPLGRFFQNTQKIYSFSSPILEVGIRNAFDELKYNHMKFLERGGVYV	No	MVLESVNFHFWSYCNFECRYCFARFRNIQKQLSKEEYLIIIKELAKNGTMKLNFVGGEPTLCPYLGELIDYSKDLALITGVVSNGAGITQQFVGQYGNNIDWIGLSLDSGDENVQKYLGRGNGNYVQSTINKSKMIKNAGIKLKINSVITRFNYSEDMTELIKIINPNRWKVFQVLEIKGQNSKNVNELLITNAEFRQFVKRHEYLNPIVEDNDAMIDSYVMIDPLGRFFQNTQKIYSFSSPILEVGIRNAFDELKYNHMKFLERGGVYV	ATGGTACTAGAATCAGTTAATTTCCACTTTTGGTCCTACTGCAATTTCGAGTGCCGTTACTGCTTTGCGCGTTTCCGCAACATCCAGAAACAGCTGTCAAAAGAGGAATATTTGATCATTATTAAAGAGCTCGCTAAAAACGGCACCATGAAGCTGAATTTCGTGGGCGGTGAGCCGACCCTGTGTCCGTATTTGGGCGAGTTGATTGACTATTCCAAGGACCTGGCGCTGATCACCGGTGTTGTCAGCAATGGCGCGGGCATCACTCAACAGTTTGTCGGTCAATATGGCAACAACATTGACTGGATTGGTCTGAGCCTGGATAGCGGTGATGAAAATGTGCAAAAGTACCTGGGCCGTGGTAATGGTAACTACGTACAAAGCACCATCAACAAATCT…	NO
AsgVip09	GCA_019057975	Archaea;Asgard;Lokiarchaeota	MDRLPESINYHITERCNYCCKFCFARYQNHNKELSLKESLRLINILAENGCEKINFAGGEPTLIKHLPELINYSKDLELFVSVISNGTRIDKKFLSKCGKSLDIIGLSIDSSSDKIENKLGRCLKKYNSSNNSYSHINLIKNRVNLIKNFNIYLKINTTITPLNWNDDLREIILQLTPFRWKILEVHPIYGINDDFFKEFGKLDSWQFKSFIHRHSSLNPVWETSDMIMDSYCMITPDGCFFQDSYNYHHYSESILKFGALENFNRLEFNQNKFKFRKGDYFKLKQ	No	MDRLPESINYHITERCNYCCKFCFARYQNHNKELSLKESLRLINILAENGCEKINFAGGEPTLIKHLPELINYSKDLELFVSVISNGTRIDKKFLSKCGKSLDIIGLSIDSSSDKIENKLGRCLKKYNSSNNSYSHINLIKNRVNLIKNFNIYLKINTTITPLNWNDDLREIILQLTPFRWKILEVHPIYGINDDFFKEFGKLDSWQFKSFIHRHSSLNPVWETSDMIMDSYCMITPDGCFFQDSYNYHHYSESILKFGALENFNRLEFNQNKFKFRKGDYFKLKQ	ATGGATAGGCTACCCGAATCAATAAATTATCACATCACGGAACGTTGTAATTACTGCTGCAAATTCTGCTTTGCTCGTTATCAGAATCATAATAAAGAGTTGTCTCTCAAGGAAAGCCTGCGTCTGATCAACATTCTGGCGGAAAATGGCTGTGAAAAGATCAATTTCGCGGGTGGTGAGCCGACCCTGATCAAACACCTGCCGGAATTGATCAATTATTCTAAAGATCTTGAGCTGTTTGTCAGCGTGATCAGCAACGGCACCCGCATTGATAAAAAGTTCCTGTCGAAATGCGGTAAATCACTGGACATCATCGGCCTCTCGATCGACTCCAGTAGCGACAAAATCGAAAACAAGCTGGGTCGCTGCCTGAAGAAATACAACAGCTCTAATAATTCC…	YES
AsgVip10	GCA_019057975	Archaea;Asgard;Lokiarchaeota	MGEKNMINKNANSVNLHFWPYCNMNCKYCFANFSHIKITLSKKDWFEIILQLANFGIRKVNFVGGEPTLCPFLGELIIYSKNLGLITGIVSNGTRISQQFIEQYGNNIDWIGLSLDSGNEITQQMLGRGDGFHIRNTIKRCKMIKDAGIKLKINSVITRLNVNEDMSKVMDKIHPDRWKVFQVLAIEGQNNENVKDLIINKMEFMDFVRRHEKFNPIAEDNDAMLESYIMVDPMGRFYQNSGEVYNYSMPILEVGVLRAFNQMIYDHAKFIERGGIYAY	No	MGEKNMINKNANSVNLHFWPYCNMNCKYCFANFSHIKITLSKKDWFEIILQLANFGIRKVNFVGGEPTLCPFLGELIIYSKNLGLITGIVSNGTRISQQFIEQYGNNIDWIGLSLDSGNEITQQMLGRGDGFHIRNTIKRCKMIKDAGIKLKINSVITRLNVNEDMSKVMDKIHPDRWKVFQVLAIEGQNNENVKDLIINKMEFMDFVRRHEKFNPIAEDNDAMLESYIMVDPMGRFYQNSGEVYNYSMPILEVGVLRAFNQMIYDHAKFIERGGIYAY	ATGGGAGAAAAGAACATGATAAATAAAAATGCGAACTCTGTCAACCTGCACTTCTGGCCGTACTGCAATATGAACTGCAAGTATTGTTTTGCGAATTTCAGCCATATTAAGATCACCCTGAGCAAGAAAGACTGGTTTGAAATTATTTTACAGCTGGCGAACTTCGGCATCCGTAAAGTGAACTTCGTGGGCGGTGAACCGACGCTTTGCCCGTTTCTGGGCGAGTTGATCATCTACAGCAAGAACCTGGGCCTGATAACCGGTATCGTGAGCAACGGCACCCGCATTAGCCAACAATTTATCGAGCAGTATGGTAATAATATTGATTGGATAGGCTTGTCTCTGGATAGCGGCAACGAGATCACCCAGCAAATGTTGGGTAGAGGCGATGGTTTTCAC…	YES
Euk01	EP00703_4422	Trepomonas_sp_PC1	KLAVNFHHTDLCNMRCEFCFRNEKFQTKLTTSDKLHLIYLLSKKFQKITFVGGEPLLDYDLKEMIIESKKLGMTTMLVTNGSLLKNSFLDDMIGHLDWIGLSVDALDSEINKKEGRFNQQIIPDLNFYLKLIKNIKERGYKLKINTVVHQHNKNCDFSSFLKEADPNRWKVFQVLRVEGINQQTISEYLVSKQDFADFISKHQQFKPIYEKDDDMLDSYFMVNAEGRFFSNSNNQHTTSSEILRNGVDAALQELKVDISKFNQRGGIYNW	No	MKLAVNFHHTDLCNMRCEFCFRNEKFQTKLTTSDKLHLIYLLSKKFQKITFVGGEPLLDYDLKEMIIESKKLGMTTMLVTNGSLLKNSFLDDMIGHLDWIGLSVDALDSEINKKEGRFNQQIIPDLNFYLKLIKNIKERGYKLKINTVVHQHNKNCDFSSFLKEADPNRWKVFQVLRVEGINQQTISEYLVSKQDFADFISKHQQFKPIYEKDDDMLDSYFMVNAEGRFFSNSNNQHTTSSEILRNGVDAALQELKVDISKFNQRGGIYNW	ATGAAGCTGGCGGTTAACTTCCACCACACCGATCTGTGCAACATGCGTTGCGAGTTCTGCTTTCGTAACGAAAAATTTCAGACCAAGCTGACCACCAGCGACAAGCTGCACCTGATCTACCTGCTGAGCAAGAAATTCCAAAAAATTACCTTTGTGGGTGGCGAGCCGCTGCTGGATTATGACCTGAAGGAGATGATCATTGAAAGCAAGAAACTGGGTATGACCACCATGCTGGTTACCAACGGCAGCCTGCTGAAAAACAGCTTCCTGGACGATATGATCGGTCACCTGGATTGGATTGGCCTGAGCGTGGATGCGCTGGACAGCGAGATCAACAAGAAAGAAGGTCGTTTCAACCAGCAAATCATTCCGGACCTGAACTTTTACCTGAAGCTGATC…	NO
Euk10	EP00049_8800	Salpingoeca_infusionum	ELTSNMVTVLNSTAAASTQVLLPTLQQYHTSDTATAAVVCTMALVAFAAAIVHKRRRAVTPATKAGKEGNCSTTEALKPLSVNYHFTRKCNYNCGFCFQTELSGGHLELPKAKHGIQKLIDAGMKKINFAGGEPFIYPAFLGELCKFADEQGVFVSIVTNASKMRASWFERYGKHVRMIAVSCDSADDETNALIGRKNRDGTVSKQTQEVYKAKELCDAHNIKFKLNTVVCAHNHEEDMNDFLQQLQPARWKVFQVLPIEGENTGSDKAKCDNMASFLVTTEQFQAFIARHSEQNPVPEDNDTMQNSYLILDEEMRFLNCT	YES, starts at N70	MNCSTTEALKPLSVNYHFTRKCNYNCGFCFQTELSGGHLELPKAKHGIQKLIDAGMKKINFAGGEPFIYPAFLGELCKFADEQGVFVSIVTNASKMRASWFERYGKHVRMIAVSCDSADDETNALIGRKNRDGTVSKQTQEVYKAKELCDAHNIKFKLNTVVCAHNHEEDMNDFLQQLQPARWKVFQVLPIEGENTGSDKAKCDNMASFLVTTEQFQAFIARHSEQNPVPEDNDTMQNSYLILDEEMRFLNCT	ATGAACTGCAGCACCACCGAGGCGCTGAAGCCGCTGAGCGTGAACTACCACTTCACCCGTAAATGCAACTATAACTGCGGTTTCTGCTTTCAGACCGAGCTGAGCGGTGGCCACCTGGAACTGCCGAAGGCGAAACACGGTATCCAAAAGCTGATTGACGCGGGCATGAAGAAAATCAACTTCGCGGGTGGCGAACCGTTCATTTACCCGGCGTTTCTGGGCGAGCTGTGCAAATTCGCGGATGAACAGGGCGTGTTTGTTAGCATCGTTACCAACGCGAGCAAGATGCGTGCGAGCTGGTTTGAGCGTTATGGCAAACACGTGCGTATGATCGCGGTTAGCTGCGACAGCGCGGACGATGAAACCAACGCGCTGATTGGTCGTAAGAACCGTGATGGC…	NO
Euk13	EP00112_17264	Aurelia_sp_Birch_Aquarium_sp1	MDGFSSSAKIPESVNYHFTRQCNYKCGFCYHTALTSHVLPIEDAKRGLKMLKEAGMQKINFSGGEPFLHQRGKFVGELAKYCKKELAVPSVSIISNGSLITEKWMKEYGEYIDILGVSCDSFNEEVNQKIGRHARGRSHLETMRKVHQWCLDYNVCFKINSVINAFNVDEDMSEFIMELNPVRWKIFQCLQIGGENYGEGALRKVEPFLITGEQFKGFIERHSHVPQLVPESNEMMKRSYLIIDEYFRFLDNGTGQMIPSQPILDVGVEAAMKESGFIEKKFLDRGGRYNWSKETICHNKDLSW	No	MDGFSSSAKIPESVNYHFTRQCNYKCGFCYHTALTSHVLPIEDAKRGLKMLKEAGMQKINFSGGEPFLHQRGKFVGELAKYCKKELAVPSVSIISNGSLITEKWMKEYGEYIDILGVSCDSFNEEVNQKIGRHARGRSHLETMRKVHQWCLDYNVCFKINSVINAFNVDEDMSEFIMELNPVRWKIFQCLQIGGENYGEGALRKVEPFLITGEQFKGFIERHSHVPQLVPESNEMMKRSYLIIDEYFRFLDNGTGQMIPSQPILDVGVEAAMKESGFIEKKFLDRGGRYNWSKETICHNKDLSW	ATGGACGGTTTTAGCAGCAGCGCGAAGATCCCGGAAAGCGTGAACTACCACTTTACCCGTCAGTGCAACTACAAATGCGGCTTCTGCTATCACACCGCGCTGACCAGCCACGTTCTGCCGATCGAAGATGCGAAGCGTGGTCTGAAGATGCTGAAAGAGGCGGGCATGCAGAAAATTAACTTCAGCGGTGGCGAACCGTTTCTGCACCAACGTGGCAAGTTTGTGGGCGAACTGGCGAAATATTGCAAGAAAGAGCTGGCGGTGCCGAGCGTTAGCATCATTAGCAACGGTAGCCTGATCACCGAGAAGTGGATGAAAGAGTACGGTGAATATATCGACATTCTGGGCGTGAGCTGCGATAGCTTCAACGAGGAAGTTAACCAGAAGATTGGTCGTCAT…	YES
Euk17	EP00755_5324	Sulcionema_specki	XVTVSVLHCTLSLCPPHSIPLTPLSDMWADASETPWVMVLCTVVAVVVATLVAVRRLKAAKRVWKELSVNYHFTRQCNYQCGFCFHTAKSGGHLPLEKAIVGMRMLREAGMTKINFSGGEPFLFAEHLGEMCREACRLGVTVTIVSNGSMIKRRWFERYGEYVHVLAVSVDSFNHATNSGIGRAQRGTGEQQHLDSFLRVARWCEEYNVQLKMNTTVCSLNKDEYMADIVNKIGPVRWKVFQTLEVEGENAGKGALRDASSFVVSNEEFERFVERNHAARPVPEGNQAMRASYLILDEHMRFLDCSTGGKIPSPSILDVGVERALELSGFDDHEYIRRGGDWYSDVRRQAEEEQYRLQAFDEATQDIEDLNVPSCTAPCVTAP	YES, starts at L57	MLKAAKRVWKELSVNYHFTRQCNYQCGFCFHTAKSGGHLPLEKAIVGMRMLREAGMTKINFSGGEPFLFAEHLGEMCREACRLGVTVTIVSNGSMIKRRWFERYGEYVHVLAVSVDSFNHATNSGIGRAQRGTGEQQHLDSFLRVARWCEEYNVQLKMNTTVCSLNKDEYMADIVNKIGPVRWKVFQTLEVEGENAGKGALRDASSFVVSNEEFERFVERNHAARPVPEGNQAMRASYLILDEHMRFLDCSTGGKIPSPSILDVGVERALELSGFDDHEYIRRGGDWYSDVRRQAEEEQYRLQAFDEATQDIEDLNVPSCTAPCVTAP	ATGCTGAAGGCGGCGAAACGTGTGTGGAAGGAACTGAGCGTTAACTACCACTTCACCCGTCAGTGCAACTATCAATGCGGTTTCTGCTTTCACACCGCGAAGAGCGGTGGCCACCTGCCGCTGGAAAAAGCGATCGTGGGTATGCGTATGCTGCGTGAGGCGGGCATGACCAAGATTAACTTTAGCGGTGGCGAGCCGTTCCTGTTTGCGGAGCACCTGGGTGAAATGTGCCGTGAGGCGTGCCGTCTGGGTGTGACCGTTACCATCGTTAGCAACGGCAGCATGATTAAACGTCGTTGGTTCGAACGTTACGGCGAGTATGTGCACGTTCTGGCTGTGAGCGTTGACAGCTTTAACCACGCGACCAACAGCGGTATTGGTCGTGCGCAGCGTGGTACC…	NO
Euk18	EP00706_18676	Tritrichomonas_foetus	MKRKIFTFVKTFFSGHFITIVLSMSLKKYTVNMHFIRCCNYHCKFCFHRGIEDDETLSLNQWHYIIDNIARTTSVKRINFAGGEPFMAANYTKDLIHYAKSRGLQTSVITNSALFTNKLFDQVKNDLDMIGISVDSGDDSINFLIGRNSRFSDKLDSHLNHVRRVAALCKANNKYLKLNTVICRENLHDDSIFSLMNELQPDRWKVFRVLKIENENGVDKDEREPYTGFLTDQEWDDWKLRCKEKCDIEPVYENNDDMLTSYLLVDEKGYILDSSSGSKERKYSLLENELSDIIDDVGFSSEKFLKRGGLFEITKEIEDMAA	No	MKRKIFTFVKTFFSGHFITIVLSMSLKKYTVNMHFIRCCNYHCKFCFHRGIEDDETLSLNQWHYIIDNIARTTSVKRINFAGGEPFMAANYTKDLIHYAKSRGLQTSVITNSALFTNKLFDQVKNDLDMIGISVDSGDDSINFLIGRNSRFSDKLDSHLNHVRRVAALCKANNKYLKLNTVICRENLHDDSIFSLMNELQPDRWKVFRVLKIENENGVDKDEREPYTGFLTDQEWDDWKLRCKEKCDIEPVYENNDDMLTSYLLVDEKGYILDSSSGSKERKYSLLENELSDIIDDVGFSSEKFLKRGGLFEITKEIEDMAA	ATGAAGCGTAAAATCTTCACCTTTGTGAAGACCTTCTTTAGCGGTCACTTCATCACCATTGTGCTGAGCATGAGCCTGAAGAAATACACCGTTAACATGCACTTTATCCGTTGCTGCAACTATCACTGCAAGTTCTGCTTTCACCGTGGCATTGAGGACGATGAAACCCTGAGCCTGAACCAGTGGCACTACATCATTGACAACATCGCGCGTACCACCAGCGTGAAACGTATTAACTTCGCGGGTGGCGAGCCGTTTATGGCGGCGAACTACACCAAGGATCTGATCCACTATGCGAAAAGCCGTGGTCTGCAGACCAGCGTTATTACCAACAGCGCGCTGTTCACCAACAAGCTGTTTGACCAAGTGAAAAACGACCTGGATATGATCGGTATTAGC…	NO
Euk19	EP00697_11517	Spironema_sp_BW2	STQSTWDKSNERLAMYVERDGGRRRWQNADEPLLHQQQQFQASISRQFEGVDGEVYERMPPSVGWMFLQPCNFKCSYCFANFDDLKGKYLTKEQNLQLCEMLAKKFDKVTFLGGEPTLAPYLHDMLRIAKAHGCTTSIITNGSKMLDERLVRSFAGLLDWVTLSIDSAVPQTHARLGRGYGARPKPGAATSTATTTARPLSNDDYLEISRLVKAHGMALKISTVVNQLNKDEDMSAFIRAMAPSRWKLFQCLYIAGENSGRVDDLLVTKDQMEAFVARHQHLTDTIPMYSSTEETKNGYACITPAGTFLSDIDNEHHYSRPILDVGVDEAWSDIDYRPENFRARGGFYDWRRSGGGCDTATTTADVEDLGGTRPAVRRAAALPHPKLLHSRRPAPMAAA…	YES, starts at D52	MDGEVYERMPPSVGWMFLQPCNFKCSYCFANFDDLKGKYLTKEQNLQLCEMLAKKFDKVTFLGGEPTLAPYLHDMLRIAKAHGCTTSIITNGSKMLDERLVRSFAGLLDWVTLSIDSAVPQTHARLGRGYGARPKPGAATSTATTTARPLSNDDYLEISRLVKAHGMALKISTVVNQLNKDEDMSAFIRAMAPSRWKLFQCLYIAGENSGRVDDLLVTKDQMEAFVARHQHLTDTIPMYSSTEETKNGYACITPAGTFLSDIDNEHHYSRPILDVGVDEAWSDIDYRPENFRARGGFYDWRRSGGGCDTATTTADVEDLGGTRPAVRRAAALPHPKLLHSRRPAPMAAALALLFLCVCYGLWVRAW	ATGGACGGTGAGGTGTACGAACGTATGCCGCCGAGCGTTGGCTGGATGTTCCTGCAGCCGTGCAACTTTAAGTGCAGCTACTGCTTCGCGAACTTTGACGATCTGAAGGGTAAATATCTGACCAAGGAGCAGAACCTGCAACTGTGCGAAATGCTGGCGAAGAAATTCGACAAAGTGACCTTTCTGGGTGGCGAGCCGACCCTGGCGCCGTATCTGCACGATATGCTGCGTATTGCGAAGGCGCACGGTTGCACCACCAGCATCATTACCAACGGCAGCAAAATGCTGGACGAACGTCTGGTTCGTAGCTTTGCGGGTCTGCTGGACTGGGTGACCCTGAGCATCGATAGCGCGGTGCCGCAAACCCATGCGCGTCTGGGTCGTGGTTACGGTGCGCGT…	NO
Euk20	EP00086_66505	Labidocera_madurae	MNIAKKMFRIIETMLMIFCYISKGIEWLYNRLLGNAGTSQIPLSVNYHFTRQCNYSCKFCFHTAKTSHVLPIKEVKRGLKLLSDAGMRKINFSGGEPFLYPKLLGEMVRFCKEELDLESVTIVSNGSKVNESWMLEYGYWLDILAVSCDSFRDETNHKIGRRGENKGITHLQSLKRVRDLCSEHGVRFKLNTVVNRYNFDEDMVEEIQSLKPCRWKVFQCLAIEAENIGPGALRQVEEFLITDEEWTHFLDRHSSVRELVPESNEMMRNSYLILDEYMRFLDNTGGSKVPSKSILDVGVEHALNKAGFDEAMFFNRGGRYKWSKEEGPLDW*	YES, starts at G37	MGTSQIPLSVNYHFTRQCNYSCKFCFHTAKTSHVLPIKEVKRGLKLLSDAGMRKINFSGGEPFLYPKLLGEMVRFCKEELDLESVTIVSNGSKVNESWMLEYGYWLDILAVSCDSFRDETNHKIGRRGENKGITHLQSLKRVRDLCSEHGVRFKLNTVVNRYNFDEDMVEEIQSLKPCRWKVFQCLAIEAENIGPGALRQVEEFLITDEEWTHFLDRHSSVRELVPESNEMMRNSYLILDEYMRFLDNTGGSKVPSKSILDVGVEHALNKAGFDEAMFFNRGGRYKWSKEEGPLDW*	ATGGGTACCAGCCAGATCCCGCTGAGCGTGAACTACCACTTCACCCGTCAATGCAACTATAGCTGCAAGTTCTGCTTTCACACCGCGAAAACCAGCCACGTGCTGCCGATCAAAGAGGTGAAACGTGGTCTGAAGCTGCTGAGCGACGCGGGCATGCGTAAAATTAACTTCAGCGGTGGCGAGCCGTTTCTGTACCCGAAGCTGCTGGGCGAAATGGTTCGTTTCTGCAAAGAGGAACTGGACCTGGAAAGCGTGACCATCGTTAGCAACGGTAGCAAGGTGAACGAGAGCTGGATGCTGGAATACGGCTATTGGCTGGATATTCTGGCGGTTAGCTGCGACAGCTTTCGTGATGAGACCAACCACAAGATCGGTCGTCGTGGCGAAAACAAAGGTATT…	YES
EukVip21	EP00064_4055_Thunnus_orientalis	Thunnus_orientalis	MNLSFSPVASAMLLLRLCISTLHCFFSSVFSKVCYWTAGARKETTSPVLTQKLEQKEIQNATTPTSVNYHFTRQCNYKCGFCFHTAKTSFVLPLEEAKRGLKLLTDSGMEKINFSGGEPFLHEKGEFLGKLVQYCKEDLQLPSVSIVSNGSMIREKWFQKYGDYLDILAISCDSFDESTNQLIGRTQGRKSHVDNLYKIRNWCQQYKVAFKINSVINTFNVDEDMTELIDALKPVRWKVFQCLLIDGENAGEDALREAERFVISDQQFQEFLDRHSNVSCLVPESNEKMRFLDCREGRKDPSKSILDVGVKEAITFSGFDEKMFLKRGGKYVWSKADMKLEW	YES, starts at Q55	MQKEIQNATTPTSVNYHFTRQCNYKCGFCFHTAKTSFVLPLEEAKRGLKLLTDSGMEKINFSGGEPFLHEKGEFLGKLVQYCKEDLQLPSVSIVSNGSMIREKWFQKYGDYLDILAISCDSFDESTNQLIGRTQGRKSHVDNLYKIRNWCQQYKVAFKINSVINTFNVDEDMTELIDALKPVRWKVFQCLLIDGENAGEDALREAERFVISDQQFQEFLDRHSNVSCLVPESNEKMRFLDCREGRKDPSKSILDVGVKEAITFSGFDEKMFLKRGGKYVWSKADMKLEW	ATGCAGAAGGAGATCCAAAACGCGACCACCCCGACCAGCGTGAACTACCACTTCACCCGTCAGTGCAACTATAAGTGCGGTTTCTGCTTTCACACCGCGAAAACCAGCTTTGTTCTGCCGCTGGAGGAAGCGAAGCGTGGTCTGAAACTGCTGACCGATAGCGGCATGGAGAAAATTAACTTCAGCGGTGGCGAACCGTTTCTGCACGAGAAGGGTGAATTCCTGGGCAAGCTGGTGCAGTACTGCAAAGAGGACCTGCAACTGCCGAGCGTGAGCATCGTTAGCAACGGTAGCATGATTCGTGAAAAGTGGTTCCAAAAATACGGCGACTATCTGGATATCCTGGCGATTAGCTGCGACAGCTTTGATGAAAGCACCAACCAGCTGATCGGTCGTACC…	NO
EukVip22	GCA_017589495_1_CM030064_1_21461_Alosa_alosa	Alosa_alosa	MLLITHLAFVKMLLKLCISSVHGIFGSILKKVCLWVDKQVPSRTGVIESVKNERNHAERTAKDVTTPTSVNYHFTRKCNYKCGFCFHTAKTSFVLPIEEAKRGLHLLKEAGMEKINFSGGEPFLHERGDFLGEMVRYCKEELQLPSVSIVSNGSMIKERWFKKYGKYLDILAISCDSFDEDTNQVIGRAQGQKSHIDNLFRIREWCQDYKVAFKLNSVINTFNIDEDMTENITQLNPVRWKVFQCLLIDGENAGENSLREAERFVISEQQFQDFLNRHSSIKCLVPESNEKMRDSYLILDEYMRFLDCREGRKDPSKSILDIGVEEAIQFSGFDEKMFLKRGGKYMWSKADMNLEWISRVR	YES, starts at E58	MERTAKDVTTPTSVNYHFTRKCNYKCGFCFHTAKTSFVLPIEEAKRGLHLLKEAGMEKINFSGGEPFLHERGDFLGEMVRYCKEELQLPSVSIVSNGSMIKERWFKKYGKYLDILAISCDSFDEDTNQVIGRAQGQKSHIDNLFRIREWCQDYKVAFKLNSVINTFNIDEDMTENITQLNPVRWKVFQCLLIDGENAGENSLREAERFVISEQQFQDFLNRHSSIKCLVPESNEKMRDSYLILDEYMRFLDCREGRKDPSKSILDIGVEEAIQFSGFDEKMFLKRGGKYMWSKADMNLEWISRVR	ATGGAGCGTACCGCGAAAGATGTGACCACCCCGACCAGCGTTAACTACCACTTCACCCGTAAGTGCAACTATAAATGCGGTTTCTGCTTTCACACCGCGAAAACCAGCTTTGTGCTGCCGATCGAGGAAGCGAAGCGTGGTCTGCACCTGCTGAAAGAGGCGGGCATGGAAAAGATTAACTTCAGCGGTGGCGAGCCGTTTCTGCACGAACGTGGTGACTTCCTGGGCGAAATGGTTCGTTACTGCAAAGAGGAGCTGCAGCTGCCGAGCGTGAGCATCGTTAGCAACGGTAGCATGATTAAAGAGCGTTGGTTCAAGAAATACGGCAAGTATCTGGACATCCTGGCGATTAGCTGCGATAGCTTTGACGAAGATACCAACCAGGTGATCGGTCGTGCG…	YES
EukVip23	GCA_013389965_1_WEIS01057973_1_6069_Todus_mexicanus	Todus_mexicanus	MPLGELVRLPLAVAWAVLAALRGRLGALCWSLAPLSLPLTLPGWRRVSAPSPAAPAGSREEQESDDASPTPTSVNYHFTRQCNYKCGFCFHTAKTSFVMPLEEAKRGLAMLKEAGMEKINFSGGEPFLQDRGEYVGKLVQFCKQELNLPSVSIVSNGSLIKERWFKKYGEYLDILAISCDSFDEDVNILIGRGQGKKNHVENLHKLRQWCREYAVAFKINSVINRFNVEEDMNEQIKALNPVRWKVFQCLLIEGENSGEDALGEAEKFVISDEEFEQFLDRHKDVFCLVPESNEKMRDSYLILDEYMRFLNCRNGRKEPSKSVLDVGVEAAIKFSGFDEQMFLKRGGKYVWSKADMKLDW	YES, starts at Q62	MQESDDASPTPTSVNYHFTRQCNYKCGFCFHTAKTSFVMPLEEAKRGLAMLKEAGMEKINFSGGEPFLQDRGEYVGKLVQFCKQELNLPSVSIVSNGSLIKERWFKKYGEYLDILAISCDSFDEDVNILIGRGQGKKNHVENLHKLRQWCREYAVAFKINSVINRFNVEEDMNEQIKALNPVRWKVFQCLLIEGENSGEDALGEAEKFVISDEEFEQFLDRHKDVFCLVPESNEKMRDSYLILDEYMRFLNCRNGRKEPSKSVLDVGVEAAIKFSGFDEQMFLKRGGKYVWSKADMKLDW	ATGCAAGAGAGCGATGATGCGAGCCCGACCCCGACCAGCGTGAACTACCACTTCACCCGTCAATGCAACTATAAGTGCGGCTTCTGCTTTCACACCGCGAAAACCAGCTTTGTTATGCCGCTGGAGGAAGCGAAGCGTGGCCTGGCGATGCTGAAAGAGGCGGGTATGGAAAAAATCAACTTCAGCGGTGGCGAGCCGTTTCTGCAGGACCGTGGCGAATACGTGGGCAAGCTGGTTCAGTTCTGCAAACAAGAGCTGAACCTGCCGAGCGTGAGCATCGTTAGCAACGGCAGCCTGATTAAAGAGCGTTGGTTCAAGAAATACGGTGAATATCTGGACATCCTGGCGATTAGCTGCGATAGCTTTGACGAAGATGTGAACATCCTGATTGGTCGTGGC…	YES
EukVip24	GCA_014533835_1_206_Marmota_monax	Marmota_monax	MRMLLPSALAARLLGAFRQPLLRSLCRGLAPLLHWLRAAFWWPGTGKGQQRVGERAEGSQEEEADGDLPITPTSVNYHFTRQCNYRCGFCFHTAKTSFVLPLEEAKRGLLLLKEAGMEKINFSGGEPFLQDRGEYLGQLVKFCKQELLLPSVSIVSNGSLIREKWFRDYGDYLDILAISCDSFDEEVNVLIGRGQGKKNHVENLQKLRKWCNDYRVAFKINSVINRFNVDEDMNEQIKALNPVRWKVFQCLLIEGENCGDDALREAQRFVISDEEFEEFLERHKGVSCLVPESNQKMKDSYLILDEYMRFLNCRSGRKDPSMSILDVGVEEAIKFSGFDERMFLKRGGKYVWSKADLKLDW	YES, starts at E63	MEADGDLPITPTSVNYHFTRQCNYRCGFCFHTAKTSFVLPLEEAKRGLLLLKEAGMEKINFSGGEPFLQDRGEYLGQLVKFCKQELLLPSVSIVSNGSLIREKWFRDYGDYLDILAISCDSFDEEVNVLIGRGQGKKNHVENLQKLRKWCNDYRVAFKINSVINRFNVDEDMNEQIKALNPVRWKVFQCLLIEGENCGDDALREAQRFVISDEEFEEFLERHKGVSCLVPESNQKMKDSYLILDEYMRFLNCRSGRKDPSMSILDVGVEEAIKFSGFDERMFLKRGGKYVWSKADLKLDW	ATGGAAGCGGATGGTGATCTGCCGATCACCCCGACCAGCGTGAACTACCACTTCACCCGTCAGTGCAACTATCGTTGCGGTTTCTGCTTTCACACCGCGAAGACCAGCTTTGTTCTGCCGCTGGAGGAAGCGAAACGTGGCCTGCTGCTGCTGAAAGAGGCGGGTATGGAAAAAATTAACTTCAGCGGTGGCGAGCCGTTTCTGCAAGATCGTGGCGAATACCTGGGTCAGCTGGTGAAGTTCTGCAAACAAGAGCTGCTGCTGCCGAGCGTGAGCATCGTTAGCAACGGCAGCCTGATTCGTGAAAAGTGGTTCCGTGACTACGGTGATTATCTGGACATCCTGGCGATTAGCTGCGATAGCTTTGACGAGGAAGTGAACGTTCTGATCGGTCGTGGC…	YES
EukVip25	EP00475_17713_Leptophrys_vorax	Leptophrys_vorax	HQPCGAFSNPAASGLPRKSPHHCRKEPLRKSGVMSYQVDDTGRRKWKKNEAPHVPDKVAECISGQFEGVKEDLWNERPPSVGWMFLQPCNFSCNYCFARFHDLKGKYLSKQENLKLTHMLAEKFDKITFLGGEPTLVPYLLDMCKIAKSYGCTTAIITNGYRISDEYLKDFKGWLDWVTISLDSAVPETHAKLGRGFKKGRGAESEPLTPEHYIEAAKAVRRAGMKLKISTVVNRLNKDEDMSDFITLLKPDRWKIFQCLFIEGENDGRVEDLLVSKEELQGFLSRHEKLTEFGIKMYASTEDTKNGYACITPAGCFLDDIDNVHRYSRPILEVGVEEAWKDIDYKPDNFRARGGFYNWKASSLQEEEQQQCSSQSAADMEDLVMKQQPKKHLSSNPTK…	YES, starts at K70	MKEDLWNERPPSVGWMFLQPCNFSCNYCFARFHDLKGKYLSKQENLKLTHMLAEKFDKITFLGGEPTLVPYLLDMCKIAKSYGCTTAIITNGYRISDEYLKDFKGWLDWVTISLDSAVPETHAKLGRGFKKGRGAESEPLTPEHYIEAAKAVRRAGMKLKISTVVNRLNKDEDMSDFITLLKPDRWKIFQCLFIEGENDGRVEDLLVSKEELQGFLSRHEKLTEFGIKMYASTEDTKNGYACITPAGCFLDDIDNVHRYSRPILEVGVEEAWKDIDYKPDNFRARGGFYNWKASSLQEEEQQQCSSQSAADMEDLVMKQQPKKHLSSNPTKQTAGAKQVARDNKGQYQSVTTLVMLLSAVVLAIALTPLLSLMTTNTHNLK	ATGAAAGAAGACCTGTGGAACGAGCGTCCGCCGAGCGTGGGTTGGATGTTCCTGCAACCGTGCAACTTTAGCTGCAACTACTGCTTCGCGCGTTTTCACGATCTGAAGGGCAAATATCTGAGCAAGCAGGAAAACCTGAAACTGACCCACATGCTGGCGGAGAAGTTCGACAAAATCACCTTTCTGGGTGGCGAACCGACCCTGGTTCCGTACCTGCTGGATATGTGCAAGATTGCGAAAAGCTATGGTTGCACCACCGCGATCATTACCAACGGCTACCGTATCAGCGACGAATATCTGAAGGATTTCAAAGGTTGGCTGGACTGGGTGACCATTAGCCTGGATAGCGCGGTTCCGGAGACCCATGCGAAGCTGGGTCGTGGCTTTAAGAAAGGTCGT…	YES
EukVip26	EP01029_22694_Cantina_marsupialis	Cantina_marsupialis	SKIFEGKGEQTTKLSMSKPLQQIFRCSGQNLSINYHFTRSCNFDCVFCFHSKCKTGNLPNMLDVDQAKKGLERLFDSSNLSKINITGGEPLLHMKPLEELLKFCKEDIQIPYISIVTNGSLLNERRLEKIGDYLNCVGVSIDSFNDETNRLIGRKSIDAKRISEILDDRDIAFKVNTVVSAFNKEENFHNQMQELKPMRWKCFQAITVPGENDGIDVPNFQVCDEDFFGFINRHSEFNPVVETEEIMENSYLILDEQMNFLRSKSMNCNLLDESITVEEMLSDIRFSYDDYIKRDGEFFVSNSE	YES, starts at S27	MSGQNLSINYHFTRSCNFDCVFCFHSKCKTGNLPNMLDVDQAKKGLERLFDSSNLSKINITGGEPLLHMKPLEELLKFCKEDIQIPYISIVTNGSLLNERRLEKIGDYLNCVGVSIDSFNDETNRLIGRKSIDAKRISEILDDRDIAFKVNTVVSAFNKEENFHNQMQELKPMRWKCFQAITVPGENDGIDVPNFQVCDEDFFGFINRHSEFNPVVETEEIMENSYLILDEQMNFLRSKSMNCNLLDESITVEEMLSDIRFSYDDYIKRDGEFFVSNSE	ATGAGCGGTCAGAACCTGAGCATCAACTACCACTTCACCCGTAGCTGCAACTTTGACTGCGTGTTCTGCTTTCACAGCAAGTGCAAAACCGGTAACCTGCCGAACATGCTGGACGTTGATCAAGCGAAGAAAGGCCTGGAACGTCTGTTCGATAGCAGCAACCTGAGCAAGATCAACATTACCGGTGGCGAGCCGCTGCTGCACATGAAACCGCTGGAGGAACTGCTGAAGTTTTGCAAAGAAGACATCCAGATTCCGTACATCAGCATTGTGACCAACGGTAGCCTGCTGAACGAGCGTCGTCTGGAAAAGATCGGTGATTATCTGAACTGCGTGGGCGTTAGCATTGACAGCTTCAACGATGAGACCAACCGTCTGATCGGCCGTAAGAGCATTGAC…	TOXIC
EukVip27	EP01084_297897_Bolivina_argentea	Bolivina_argentea	MNQAITLLITASIVIGVVYIWRRLNKSKKQKADKSKKQKLYINYHLTRECNYQCGFCFHTAKTSHVLSLEEAQKGLKLLANYGVKKINFAGGEPFMVKRGKYLGELLKYSKEVLNIEICSVVTNGSIIHNNRRWFKKYGQYLDVFAVSCDSFNDDVNKKIGRFNKSKTNQTEIVQNCANLCAEYNIPFKINTVVNTYNWNENMVEQIQILKPFRWKVFQCLLIKGENDGYNDNNSLRNAEQFLIDDRKFKHFINVHQSIKALVPENNDTMRNSYLLLDEYMRFLNNVNGRKEPSQCILDVGVEDALNGTFFDQNMFMKRDGNYQQTKVSNPKGDIICGNQDLQW	YES, starts at Q30	MQKADKSKKQKLYINYHLTRECNYQCGFCFHTAKTSHVLSLEEAQKGLKLLANYGVKKINFAGGEPFMVKRGKYLGELLKYSKEVLNIEICSVVTNGSIIHNNRRWFKKYGQYLDVFAVSCDSFNDDVNKKIGRFNKSKTNQTEIVQNCANLCAEYNIPFKINTVVNTYNWNENMVEQIQILKPFRWKVFQCLLIKGENDGYNDNNSLRNAEQFLIDDRKFKHFINVHQSIKALVPENNDTMRNSYLLLDEYMRFLNNVNGRKEPSQCILDVGVEDALNGTFFDQNMFMKRDGNYQQTKVSNPKGDIICGNQDLQW	ATGCAGAAGGCGGACAAAAGCAAGAAACAAAAGCTGTACATCAACTATCACCTGACCCGTGAGTGCAACTACCAGTGCGGTTTCTGCTTTCACACCGCGAAAACCAGCCACGTGCTGAGCCTGGAGGAAGCGCAAAAGGGTCTGAAACTGCTGGCGAACTATGGCGTGAAGAAAATTAACTTCGCGGGTGGCGAGCCGTTTATGGTTAAGCGTGGTAAATACCTGGGCGAACTGCTGAAGTATAGCAAAGAGGTTCTGAACATCGAAATTTGCAGCGTGGTTACCAACGGTAGCATCATTCACAACAACCGTCGTTGGTTCAAGAAATACGGCCAGTATCTGGACGTGTTCGCGGTTAGCTGCGATAGCTTTAACGACGATGTGAACAAGAAAATCGGC…	YES
EukVip28	GCA_010015655_1_ML976662_1_2863_Bimuria_novae_zelandiae	Bimuria_novae-zelandiae	MPIIKTLAESPAAASVAGTALAAGAAWYLYKRLTDKVTIPKSVNYHYTRKCNAECGFCFHTELSSHHEKLPNAFTALRLLKEAGMEKVNFAGGEPFLYPKHLGKMCKFAKEELKLESVSIVSNGTKVTEKWLREYGVYVDILAVSCDSFIAATNEKIGRKDRGNGKAFDNMKQLFQVRDWCAELGIKFKLNTVVCKLNWEEDMVESLKALAPSRWKVFQVLVVAGENENDERLRNARNFTITDEEFKHFCDKHKSIPNFVPEDNAHMAASYLILDEYLRFLDAGVSKEKTSGSIVEIGVQRALKQINWDETKFVAKGGLYDWSKKSATEGCGGGVSGIDAKELEF	YES, starts at K31	MKRLTDKVTIPKSVNYHYTRKCNAECGFCFHTELSSHHEKLPNAFTALRLLKEAGMEKVNFAGGEPFLYPKHLGKMCKFAKEELKLESVSIVSNGTKVTEKWLREYGVYVDILAVSCDSFIAATNEKIGRKDRGNGKAFDNMKQLFQVRDWCAELGIKFKLNTVVCKLNWEEDMVESLKALAPSRWKVFQVLVVAGENENDERLRNARNFTITDEEFKHFCDKHKSIPNFVPEDNAHMAASYLILDEYLRFLDAGVSKEKTSGSIVEIGVQRALKQINWDETKFVAKGGLYDWSKKSATEGCGGGVSGIDAKELEF	ATGAAACGTCTGACCGACAAGGTGACCATCCCGAAAAGCGTTAACTACCACTATACCCGTAAGTGCAACGCGGAGTGCGGTTTCTGCTTTCACACCGAGCTGAGCAGCCACCACGAAAAACTGCCGAACGCGTTCACCGCGCTGCGTCTGCTGAAAGAGGCGGGCATGGAAAAAGTGAACTTCGCGGGTGGCGAGCCGTTTCTGTACCCGAAGCACCTGGGCAAGATGTGCAAATTTGCGAAAGAGGAGCTGAAACTGGAAAGCGTGAGCATCGTTAGCAACGGCACCAAAGTGACCGAGAAGTGGCTGCGTGAATACGGTGTGTATGTTGACATTCTGGCGGTTAGCTGCGATAGCTTCATCGCGGCGACCAACGAGAAAATTGGCCGTAAGGACCGT…	YES
EukVip29	GCA_905319865_3_CAJNRD030001124_1_12673_Cotesia_congregata	Cotesia_congregata	MSFSYRLLTFWSRRVDCSLTLVHHFYSIYFCEAECLLLIVLKLGLNDIKNSTIFRAESLSSSSLIRSLFFRLMVEVGNCSPYAFDAARTIFFPVHVVFAREFLLLDRQILRQFLLPIQLRFRPMFQAHSKIDITQEFKTSDENNKIYKKLISVNFHFTRKCNYECGFCFHTAKTSHYTKLEEAKRGLRMVKEVGMKKINFSGGEPFLYPKHLGELVKFCKITLELESTSIVSNGSQIKESWFQKYAKYLDILAISVDSFNEETNIKIGRGRGRHLEKLSDIRDWCEKYNVKFKLNSVISIYNWQENMVEEIENLKPFRWKVFQCLLVDTENAGEQAIRKAKDFIITDEQFEDFCSRHRHLSSFVPESNALMKESYIILDEYMRFLNKGDVYKESESILE…	YES, starts at D141	MDENNKIYKKLISVNFHFTRKCNYECGFCFHTAKTSHYTKLEEAKRGLRMVKEVGMKKINFSGGEPFLYPKHLGELVKFCKITLELESTSIVSNGSQIKESWFQKYAKYLDILAISVDSFNEETNIKIGRGRGRHLEKLSDIRDWCEKYNVKFKLNSVISIYNWQENMVEEIENLKPFRWKVFQCLLVDTENAGEQAIRKAKDFIITDEQFEDFCSRHRHLSSFVPESNALMKESYIILDEYMRFLNKGDVYKESESILEVGVLKAMEQIDFDEQTFNARGCSTTTDPIISRTFVSAVVTSCDCTR	ATGGATGAAAACAACAAGATCTACAAGAAGCTGATTAGCGTGAACTTCCACTTTACCCGTAAGTGCAACTACGAGTGCGGCTTCTGCTTTCACACCGCGAAAACCAGCCACTATACCAAGCTGGAGGAAGCGAAACGTGGCCTGCGTATGGTGAAGGAAGTTGGTATGAAGAAAATCAACTTCAGCGGTGGCGAACCGTTTCTGTATCCGAAACACCTGGGCGAGCTGGTGAAGTTCTGCAAAATTACCCTGGAGCTGGAAAGCACCAGCATCGTTAGCAACGGTAGCCAGATTAAGGAGAGCTGGTTCCAAAAGTACGCGAAATATCTGGATATCCTGGCGATTAGCGTGGACAGCTTTAACGAGGAAACCAACATCAAAATTGGTCGTGGCCGTGGT…	NO
EukVip30	GCA_020647635_1_CP071108_1_4532_Trichoderma_virens	Trichoderma_virens	MDLSTYILIIIVTIVLLITKGRVRTGQVPVSVNYHFSRKCNKECLFCFHTATTSHVEKPENAKRGLTLLKQAGMKKINFAGGEPFLYPKFLGEMIDFCKETLQLESVSIVTNGSLVKEQFLQKHGRNIDILAVSCDSFNEATNIKIGRGSGDNVQKLYEIGSWCQKYDIKFKLNTVVNKFNHLEDMNDHLNALQPFRWKCFQVLIVTGENDSDKTLRNAHSLTISDDEFDRFCERHSSQTCLVPEPNRLMAKSYLILDEYMRFLDRNGQQPSKSILEVGVQQALQAVFWDEEAFVERGGIYDWNKSSCSSDSKDLEW	YES, starts at G21	MGRVRTGQVPVSVNYHFSRKCNKECLFCFHTATTSHVEKPENAKRGLTLLKQAGMKKINFAGGEPFLYPKFLGEMIDFCKETLQLESVSIVTNGSLVKEQFLQKHGRNIDILAVSCDSFNEATNIKIGRGSGDNVQKLYEIGSWCQKYDIKFKLNTVVNKFNHLEDMNDHLNALQPFRWKCFQVLIVTGENDSDKTLRNAHSLTISDDEFDRFCERHSSQTCLVPEPNRLMAKSYLILDEYMRFLDRNGQQPSKSILEVGVQQALQAVFWDEEAFVERGGIYDWNKSSCSSDSKDLEW	ATGGGCCGTGTTCGTACCGGTCAGGTGCCGGTTAGCGTGAACTACCACTTCAGCCGTAAGTGCAACAAAGAGTGCCTGTTCTGCTTTCACACCGCGACCACCAGCCATGTGGAGAAGCCGGAAAACGCGAAACGTGGCCTGACCCTGCTGAAGCAGGCGGGTATGAAGAAAATCAACTTCGCGGGTGGCGAGCCGTTCCTGTATCCGAAGTTTCTGGGCGAAATGATCGACTTTTGCAAAGAGACCCTGCAACTGGAAAGCGTTAGCATTGTGACCAACGGCAGCCTGGTTAAGGAACAGTTCCTGCAAAAACACGGTCGTAACATCGACATTCTGGCTGTGAGCTGCGATAGCTTTAACGAGGCGACCAACATCAAGATTGGTCGTGGCAGCGGTGAC…	YES
EukVip31	GCA_020579825_1_JAIRIY010000057_1_15650_Parastagonospora_nodorum	Parastagonospora_nodorum	MAFAVYLVVLFATIVAIVKLYAFVRQICPVAVNYHFTRRCNKTCGFCFHTATTSHMEDLDKAKEGLALLKQAGMRKINFAGGEPFLYAHFLGETIDFCKTKLHLESVSIVTNGSLVTEKFLEMHGCNIDILAVSCDSFDEATNIKIGRGSGDQVQQLYKISSWCKQYGIKFKINTVVCLLNHMEDLNKHINALQPFRWKCFQVLIVKGENDSGDTRRDARKFVITDQQYQEFCARHNQQASLVEEPNHLMAKSYLILDEYMRFLDRDGRQPSKSILQIGVQKALESVYWDKDAFRKRGGVYDWSRVDKTTPTNLDW	YES, starts at R25	MRQICPVAVNYHFTRRCNKTCGFCFHTATTSHMEDLDKAKEGLALLKQAGMRKINFAGGEPFLYAHFLGETIDFCKTKLHLESVSIVTNGSLVTEKFLEMHGCNIDILAVSCDSFDEATNIKIGRGSGDQVQQLYKISSWCKQYGIKFKINTVVCLLNHMEDLNKHINALQPFRWKCFQVLIVKGENDSGDTRRDARKFVITDQQYQEFCARHNQQASLVEEPNHLMAKSYLILDEYMRFLDRDGRQPSKSILQIGVQKALESVYWDKDAFRKRGGVYDWSRVDKTTPTNLDW	ATGCGTCAGATCTGCCCGGTGGCGGTTAACTACCACTTCACCCGTCGTTGCAACAAGACCTGCGGCTTCTGCTTTCACACCGCGACCACCAGCCACATGGAGGACCTGGATAAGGCGAAAGAAGGCCTGGCGCTGCTGAAGCAGGCGGGTATGCGTAAAATTAACTTCGCGGGTGGCGAGCCGTTCCTGTATGCGCACTTTCTGGGTGAAACCATCGACTTTTGCAAGACCAAACTGCACCTGGAGAGCGTGAGCATTGTTACCAACGGCAGCCTGGTGACCGAGAAGTTCCTGGAAATGCACGGTTGCAACATCGACATTCTGGCGGTTAGCTGCGACAGCTTTGATGAAGCGACCAACATCAAAATTGGTCGTGGCAGCGGTGATCAGGTGCAGCAA…	YES
EukVip32	GCA_009193565_1_ML739088_1_3251_Aspergillus_coremiiformis	Aspergillus_coremiiformis	MIILILIPFAVLITLLLQRVFTKQPKQPVSVNYHFTRQCNKKCGFCFHTASSSHKEDIQRAKLGLALLRDAGMKKVNFAGGEPFLYHKFLGEMIDFCKQVLRLESVSIVTNGSLVTEKFLAKHGKHIDILAVSCDSFDEATNIQIGRGSGDQVTKLYEIRDLCRKYGIKFKINTVVCSLNLLEDMNRYIEDLAPFRWKCFQVLLVEGENDSAQTIRDARGFRVTDEEFESFCRRHRYQKSFVPESNALMAKSYLILDEYMRFLDRSGRQPSGCILDVGVQKALDSVYWDESSFVSRGGIYDWTRNQASCSGSHEGLDW	YES, starts at R19	MRVFTKQPKQPVSVNYHFTRQCNKKCGFCFHTASSSHKEDIQRAKLGLALLRDAGMKKVNFAGGEPFLYHKFLGEMIDFCKQVLRLESVSIVTNGSLVTEKFLAKHGKHIDILAVSCDSFDEATNIQIGRGSGDQVTKLYEIRDLCRKYGIKFKINTVVCSLNLLEDMNRYIEDLAPFRWKCFQVLLVEGENDSAQTIRDARGFRVTDEEFESFCRRHRYQKSFVPESNALMAKSYLILDEYMRFLDRSGRQPSGCILDVGVQKALDSVYWDESSFVSRGGIYDWTRNQASCSGSHEGLDW	ATGCGTGTGTTCACCAAGCAGCCGAAACAACCGGTGAGCGTTAACTACCACTTTACCCGTCAGTGCAACAAGAAATGCGGCTTCTGCTTTCACACCGCGAGCAGCAGCCACAAAGAGGACATCCAACGTGCGAAGCTGGGTCTGGCGCTGCTGCGTGATGCGGGTATGAAGAAAGTTAACTTCGCGGGTGGCGAGCCGTTCCTGTATCACAAGTTTCTGGGTGAAATGATCGACTTTTGCAAACAGGTGCTGCGTCTGGAGAGCGTGAGCATTGTTACCAACGGCAGCCTGGTTACCGAAAAGTTCCTGGCGAAGCACGGTAAACACATCGATATTCTGGCTGTGAGCTGCGACAGCTTTGATGAGGCGACCAACATCCAGATTGGTCGTGGCAGCGGT…	YES
EukVip33	GCA_014925795_1_WIQF01000018_1_4836_Boletus_edulis	Boletus_edulis	MKFSWLEVSIPFFNTAPAKVPVSVNWFPNRRCNYECHFCFHTNTNEFILPLEDAKRGLRMLADAGMRKLNISGGEPFLQARYIGEVFKFCKEELLLESCSVVNNGSKVTEKWLDTYGQYLDVMAISCDSFDTEINLKQGRAENGTATTHIGDVFKVAQWARERGTKVKINTVVTINNWEEDMNDQIEQLAPFRWKVFQVLLLDSENTGAETGSLRDARNSVITKEQFQAFLSRHAAQKCLVPEDNESMKDSYLNLDERMRFLNCQDGGKKPGKSLLEVGVQNALRDSGFDEKMFDARGGIFDWKREAPVRESLEW	YES, starts at P17	MPAKVPVSVNWFPNRRCNYECHFCFHTNTNEFILPLEDAKRGLRMLADAGMRKLNISGGEPFLQARYIGEVFKFCKEELLLESCSVVNNGSKVTEKWLDTYGQYLDVMAISCDSFDTEINLKQGRAENGTATTHIGDVFKVAQWARERGTKVKINTVVTINNWEEDMNDQIEQLAPFRWKVFQVLLLDSENTGAETGSLRDARNSVITKEQFQAFLSRHAAQKCLVPEDNESMKDSYLNLDERMRFLNCQDGGKKPGKSLLEVGVQNALRDSGFDEKMFDARGGIFDWKREAPVRESLEW	ATGCCGGCGAAGGTGCCGGTTAGCGTGAACTGGTTCCCGAACCGTCGTTGCAACTACGAGTGCCACTTCTGCTTTCACACCAACACCAACGAGTTTATTCTGCCGCTGGAAGATGCGAAACGTGGTCTGCGTATGCTGGCGGATGCGGGCATGCGTAAACTGAACATTAGCGGTGGCGAGCCGTTCCTGCAAGCGCGTTACATCGGTGAAGTTTTCAAGTTCTGCAAAGAGGAACTGCTGCTGGAGAGCTGCAGCGTGGTTAACAACGGTAGCAAGGTTACCGAAAAATGGCTGGATACCTACGGCCAGTATCTGGACGTGATGGCGATCAGCTGCGACAGCTTCGATACCGAGATTAACCTGAAGCAAGGTCGTGCGGAAAACGGCACCGCGACCACC…	NO
EukVip34	GCA_000582985_1_JARH01000271_1_3837_Colletotrichum_fioriniae	Colletotrichum_fioriniae	MGILTITAQTALSTIITISPFLWVIGVAVLVTSYFSLRRRAVTSRSDASKTATTHELKTKLPVDDPDAPVSVNYFPSRECNYACGFCFHTNTSGYILPLDEAKHGMRLLKDAGMRKLNVAGGEPLLHPKFLGELLRYCKEDLDLESISIVSNGSKIQEKWLRQYGRYLDILAISCDSFVRETNKEIGRGENGGAEGEKDHIAQVFRIAEWCKEYNIMFKLNTVVNIYNWNEDMADIIAHLAPFRWKVFQCLIVEGENEDETRVRDARKFLISEEQWQTFCGRHKHLPCYVPEDNETMAGSYLLLDEKLRFLDKGNGPMKKSESLLDVGVKKAMQQVAWDKSAFDKRGGVYEWRKPQAESAKGGCNSESKRELEW	YES, starts at K60	MKLPVDDPDAPVSVNYFPSRECNYACGFCFHTNTSGYILPLDEAKHGMRLLKDAGMRKLNVAGGEPLLHPKFLGELLRYCKEDLDLESISIVSNGSKIQEKWLRQYGRYLDILAISCDSFVRETNKEIGRGENGGAEGEKDHIAQVFRIAEWCKEYNIMFKLNTVVNIYNWNEDMADIIAHLAPFRWKVFQCLIVEGENEDETRVRDARKFLISEEQWQTFCGRHKHLPCYVPEDNETMAGSYLLLDEKLRFLDKGNGPMKKSESLLDVGVKKAMQQVAWDKSAFDKRGGVYEWRKPQAESAKGGCNSESKRELEW	ATGAAACTGCCGGTGGATGATCCGGATGCGCCGGTGAGCGTTAACTACTTCCCGAGCCGTGAGTGCAACTATGCGTGCGGTTTCTGCTTTCACACCAACACCAGCGGCTACATCCTGCCGCTGGACGAAGCGAAACACGGTATGCGTCTGCTGAAGGATGCGGGCATGCGTAAACTGAACGTGGCGGGTGGCGAGCCGCTGCTGCACCCGAAGTTCCTGGGTGAACTGCTGCGTTATTGCAAAGAGGACCTGGATCTGGAAAGCATCAGCATTGTTAGCAACGGTAGCAAGATCCAGGAGAAATGGCTGCGTCAATACGGCCGTTATCTGGACATCCTGGCGATTAGCTGCGATAGCTTTGTGCGTGAGACCAACAAGGAAATTGGTCGTGGCGAAAAC…	NO
EukVip35	EP00316_21133_Scyphosphaera_apsteinii	Scyphosphaera_apsteinii	XTMRKVGLDDVQYFKPIIAGNCSALLTSARLWTDEPLSMPVRAARLPAGKELLMFQNSGGSSTAIDVDPACGDLSVLTIGSSAGKKEQLLTVNWHLEKDCNYKCSFCYAHFNAVQQGLSKQDGLNLLSLIAAGPFYKVNFAGGEPLLNKHLGDYLRAAKEMGLKTSIITNASRLTFGWLQAHGRFIDQIGVSCDSLDDNINKELGRGFGNHVAITKRAFESVRELNESMGLEIKIKLNTVVMRPNYLEDWNDFIQSNGIQRWKIFKILKIKGENDAVYDKLAIGDAEFEEFVARHAKLSAHEVVLAPETNDDMTSSYIMITPDGKFYQNADGKYDYSDSMLQIGVEAALRQVGFDYTKFQKRGGEYKLD	YES, starts at G80	MGSSAGKKEQLLTVNWHLEKDCNYKCSFCYAHFNAVQQGLSKQDGLNLLSLIAAGPFYKVNFAGGEPLLNKHLGDYLRAAKEMGLKTSIITNASRLTFGWLQAHGRFIDQIGVSCDSLDDNINKELGRGFGNHVAITKRAFESVRELNESMGLEIKIKLNTVVMRPNYLEDWNDFIQSNGIQRWKIFKILKIKGENDAVYDKLAIGDAEFEEFVARHAKLSAHEVVLAPETNDDMTSSYIMITPDGKFYQNADGKYDYSDSMLQIGVEAALRQVGFDYTKFQKRGGEYKLD	ATGGGCAGCAGCGCGGGTAAGAAAGAGCAACTGCTGACCGTGAACTGGCACCTGGAAAAGGACTGCAACTACAAATGCAGCTTCTGCTATGCGCACTTTAACGCGGTTCAGCAAGGCCTGAGCAAGCAGGATGGTCTGAACCTGCTGAGCCTGATTGCGGCGGGTCCGTTCTACAAGGTGAACTTTGCGGGTGGCGAGCCGCTGCTGAACAAACACCTGGGCGACTATCTGCGTGCGGCGAAGGAAATGGGTCTGAAAACCAGCATCATTACCAACGCGAGCCGTCTGACCTTTGGTTGGCTGCAGGCGCATGGTCGTTTTATCGACCAAATTGGTGTTAGCTGCGATAGCCTGGACGATAACATTAACAAGGAGCTGGGTCGTGGCTTCGGTAACCAC…	NO
EukVip36	EP00918_78928_Siedleckia_nematoides	Siedleckia_nematoides	LFVVLLCLSMISSGTSFRYYKRARDLRYQGPAFYLRKIRLASIPRGQFRHLLLSAANIGVADVVPGVADANHPLVVSYMFSRQCNYKCKFCFHTAKSLESPSLGDSFAAIDMLRKGNFQKISFCGGEPFLSKDLGRMCRHAKEVVGFPSVSIISNGSKITEAWLAEFGKYVDILTVSCDSFDRETNRLHGREDKKDTLEHLTNVVSWCKQFDVRFKLNSVITKLNYREDMAANVMKINPMRWKVFQVLLIEGENTGGDCLRDARDLVVTPEEFDEFVSRHSGVAQMVPEKNEEMKDSYVILDEKLRFLNCQSGRKVPTRSIMDVGVAEALNEAGYDHAAFLRRGGAYEWRKSNIEDKLSDVVKCKEDLC	YES, starts at V64	MVPGVADANHPLVVSYMFSRQCNYKCKFCFHTAKSLESPSLGDSFAAIDMLRKGNFQKISFCGGEPFLSKDLGRMCRHAKEVVGFPSVSIISNGSKITEAWLAEFGKYVDILTVSCDSFDRETNRLHGREDKKDTLEHLTNVVSWCKQFDVRFKLNSVITKLNYREDMAANVMKINPMRWKVFQVLLIEGENTGGDCLRDARDLVVTPEEFDEFVSRHSGVAQMVPEKNEEMKDSYVILDEKLRFLNCQSGRKVPTRSIMDVGVAEALNEAGYDHAAFLRRGGAYEWRKSNIEDKLSDVVKCKEDLC	ATGGTGCCGGGTGTTGCGGATGCGAACCACCCGCTGGTTGTGAGCTACATGTTCAGCCGTCAGTGCAACTATAAGTGCAAATTCTGCTTTCACACCGCGAAAAGCCTGGAAAGCCCGAGCCTGGGTGACAGCTTTGCGGCGATCGATATGCTGCGTAAGGGCAACTTCCAAAAAATTAGCTTTTGCGGTGGCGAACCGTTCCTGAGCAAAGACCTGGGCCGTATGTGCCGTCACGCGAAAGAGGTGGTTGGTTTTCCGAGCGTGAGCATCATTAGCAACGGCAGCAAAATCACCGAGGCGTGGCTGGCGGAATTCGGCAAGTACGTGGATATTCTGACCGTTAGCTGCGACAGCTTTGATCGTGAAACCAACCGTCTGCACGGCCGTGAGGACAAGAAA…	NO
EukVip37	EP00008_9566_Paramoeba_atlantica	Paramoeba_atlantica	XYRRGNKGDIISWGDNATSSITHAKYSALNPQIEEQFEGISEETYSVMPPSVGWMFLQPCNFSCNFCFARFEDLEGMYLKKEENLKLTTLLSEKFEKITFLGGEPTLAPYLPEMLRISKDHGRTTSIITNGYRLNEKYLSSLVGLLDWVTISMDSGSEETHRRLGRGFHNGEKPLSREHYLKAAELVRKLGMRLKISTVVTSLNKDEDMTEIILAMKPERWKLFQCLFIKGENDGRVEDLLVSREEFQSFVSRHLPLSQQEGHSIHMYASTEDTKMGYACITPAGCFLDDLENTHRYSRPILDVGVVEAWKDISYRPDAFRARGGYYDW	YES, starts at S41	MSEETYSVMPPSVGWMFLQPCNFSCNFCFARFEDLEGMYLKKEENLKLTTLLSEKFEKITFLGGEPTLAPYLPEMLRISKDHGRTTSIITNGYRLNEKYLSSLVGLLDWVTISMDSGSEETHRRLGRGFHNGEKPLSREHYLKAAELVRKLGMRLKISTVVTSLNKDEDMTEIILAMKPERWKLFQCLFIKGENDGRVEDLLVSREEFQSFVSRHLPLSQQEGHSIHMYASTEDTKMGYACITPAGCFLDDLENTHRYSRPILDVGVVEAWKDISYRPDAFRARGGYYDW	ATGAGCGAGGAAACCTACAGCGTGATGCCGCCGAGCGTTGGTTGGATGTTCCTGCAGCCGTGCAACTTTAGCTGCAACTTCTGCTTTGCGCGTTTCGAGGACCTGGAAGGCATGTACCTGAAGAAAGAGGAAAACCTGAAGCTGACCACCCTGCTGAGCGAGAAGTTCGAAAAAATCACCTTTCTGGGTGGCGAGCCGACCCTGGCGCCGTATCTGCCGGAAATGCTGCGTATTAGCAAGGATCACGGTCGTACCACCAGCATCATTACCAACGGCTACCGTCTGAACGAGAAATATCTGAGCAGCCTGGTGGGTCTGCTGGACTGGGTTACCATCAGCATGGATAGCGGCAGCGAGGAAACCCACCGTCGTCTGGGTCGTGGCTTTCACAACGGCGAG…	NO
EukVip38	EP00407_64276_Lingulodinium_polyedra	Lingulodinium_polyedra	XPPFQAPLHPHPFPLLMSLRTALPKARRLAAFLFALTGHWFTSWQLGVEQHSRAAXAFSRPPLPLQPATHLPPPAVNWHLEPRCNFACEFCYAHFYEAGKRPDRLDLRVSFDILAQLVDAGAQKITFVGGEPLLHPHIRQLVERAKQLGLTTCIVTNGSLLSSAWLESMRRHLDWLGISIDASTDALHLQIGRASMTDRRRNASSHLEHLERMWAVARGLGYGLKLNTVVSRPTLHSDMGDLVLRLRPDRWKAFQVLRIEGENDDTFDAYEISRSEFXEWVERHRRKVEPHQIELVAESNADMRGTYAMMDWQGRFYSNAGGSYEHSGSAAELGVKPAWAQVVGGFDFESFDSRGGVWDWQ	YES, starts at P64	MPLQPATHLPPPAVNWHLEPRCNFACEFCYAHFYEAGKRPDRLDLRVSFDILAQLVDAGAQKITFVGGEPLLHPHIRQLVERAKQLGLTTCIVTNGSLLSSAWLESMRRHLDWLGISIDASTDALHLQIGRASMTDRRRNASSHLEHLERMWAVARGLGYGLKLNTVVSRPTLHSDMGDLVLRLRPDRWKAFQVLRIEGENDDTFDAYEISRSEFXEWVERHRRKVEPHQIELVAESNADMRGTYAMMDWQGRFYSNAGGSYEHSGSAAELGVKPAWAQVVGGFDFESFDSRGGVWDWQ	ATGCCGCTGCAACCGGCGACCCACCTGCCGCCGCCGGCGGTGAACTGGCACCTGGAGCCGCGTTGCAACTTCGCGTGCGAATTTTGCTACGCGCACTTCTATGAGGCGGGCAAGCGTCCGGACCGTCTGGATCTGCGTGTGAGCTTTGACATCCTGGCGCAGCTGGTTGATGCGGGTGCGCAAAAGATTACCTTCGTTGGTGGCGAACCGCTGCTGCACCCGCACATCCGTCAGCTGGTTGAGCGTGCGAAACAACTGGGCCTGACCACCTGCATTGTTACCAACGGTAGCCTGCTGAGCAGCGCGTGGCTGGAAAGCATGCGTCGTCACCTGGACTGGCTGGGCATCAGCATTGACGCGAGCACCGATGCGCTGCACCTGCAGATCGGTCGTGCGAGC…	NO
