## Supplementary Table 9 for "Viperin immunity evolved across the tree of life through serial innovations on a conserved scaffold"

### Sheet: Feuil1
Primer name	Sequence
Vip-F	ACCCGTTTTTTGGGCTAACAGG
Vip-R	AGCCTTTCGTTTTATTTGATGCCTG
Vector-F	GAATTCCCAGGCATCAAATAAAACGAAAG
Vector-R	GTTAATTCCTCCTGTTAGCCCAAAAAAC
P1-EukVip13_M257K	GAAGATCCCGAGCCAACCGATTCTG
P2-EukVip13_M257K	CAGAATCGGTTGGCTCGGGATCTTCTGGCCGGTACCGTTATCC
P1-EukVip13_N252C_M257K	CCGTTTTCTGGATTGCGGTACCGGCCAGAAGATC
P2-EukVip13_N252C_M257K	CTGGCCGGTACCGCAATCCAGAAAACGGAAATATTCGTCAATG
